# Context-dependent functions of mitochondria protein quality control in lung

**DOI:** 10.1101/2022.12.08.519642

**Authors:** Le Xu, Chunting Tan, Justinn Barr, Nicole Talaba, Jamie Verheyden, Ji Sun Chin, Samvel Gaboyan, Ira Advani, Ruth M Elgamal, Kyle J Gaulton, Grace Lin, Kamyar Afshar, Eugene Golts, Angela Meier, Laura E Crotty Alexander, Zea Borok, Yufeng Shen, Wendy K Chung, David J McCulley, Xin Sun

## Abstract

Aside from its role as the universal energy source of the cell, mitochondria also control many aspects of cell behavior. In an intact tissue, whether all cells require mitochondria function to the same extent, and how mitochondria insufficiency impacts cell behavior are poorly understood. Here we show that in the mouse lung epithelium, inactivation of LONP1, an energy ATP-dependent protease that functions in the mitochondria to degrade unfolded and misfolded proteins, led to mitochondria deficiency. In the naïve epithelium of the developing lung, loss of *Lonp1* obliterated cell proliferation and differentiation. In the adult airway epithelium during homeostasis, loss of *Lonp1* led to selective death of terminally differentiated multiciliated cells, leading to a cascade of progenitor activation to replace lost cells. In the adult airway epithelium following influenza infection, loss of *Lonp1* led to failure of airway progenitor migration into the damaged alveolar region. Bulk and single cell transcriptomic analysis revealed that one branch of the ER stress pathways, namely integrated stress response (ISR), is ectopically upregulated in mutants under all three conditions. Inactivation of core ISR transcription factor ATF4 in the *Lonp1* mutant airway reversed abovementioned phenotypes. Taken together, our findings demonstrate that depending on a cellular context, intact mitochondria function is required in either progenitor or progeny cells, and is essential for cell proliferation, survival or migration in the mammalian lung.
