## Supplemental Table 1 for "Context-dependent functions of mitochondria protein quality control in lung"

### Sheet: Sheet1
Supplemental table 1. Primer sequences used for qPCR.
Gene	Sequence
Lonp1	5'-GATGTGATGAAAGAGAGTGC-3'
	5'-CAGCAGTGCAGTGACAATAG-3'
Atf4	5'-GCCGGTTTAAGTTGTGTGCT-3'
	5'-CTGGATTCGAGGAATGTGCT-3'
Ddit3	5'-CTGGAAGCCTGGTATGAGGAT-3'
	5'-CAGGGTCAAGAGTAGTGAAGGT-3'
Asns	5'-CAAGGAGCCCAAGTTCAGTAT-3'
	5'-GGCTGTCCTCCAGCCAAT-3'
Trib3	5'-GGGGCCTTATATCCTTTTGG-3'
	5'-GCAGGGTACACCTTGCAG-3'
Atf6	5'-TTATCAGCATACAGCCTGCG-3'
	5'-CTTGGGACTTTGAGCCTCTG-3'
Ern1	5'-GGCTACCATTATCCTGAGCACC-3'
	5'-CTCCTTCTGGAACTGTTGGTGC-3'
XBP1	5'-GAGTCCGCAGCAGGTG-3'
	5'-GTGTCAGAGTCCATGGGA-3'
Clpp	5'-GCCTTGCCGTGCATTTCTC-3'
	5'-CTCCACCACTATGGGGATGA-3'
Hspd1	5'-GCAGAGTTCCTCAGAAGTTGG-3'
	5'-GCATCCAGTAAGGCAGTTCTC-3'
Shh	5'-AGCGGCAGATATGAAGGGAA-3'
	5'-TTTGCACCTCTGAGTCATCAGC-3'
Ptch1	5'-GCCTCATTGGGATCAAGCTG-3'
	5'-GCATAGCCCTGTGGTTCTTG-3'
Ptch2	5'-GGCACTCACATCCGTCAACAAC-3'
	5'-GAAGACGAGCATTACCGCTGCA-3'
Fgf10	5'-AGGGGAAACTCTATGGCTCAAAAG-3'
	5'-GCCACATACATTTGCCTGCC-3'
Etv4	5'-GTACCATGACCCCCTGTACG-3'
	5'-AAGTCTGTGCGCTCCTGTTT-3'
Bmp4	5'-GGATCTTTACCGGCTCCAGTC-3'
	5'-TCCAGATGTTCTTCGTGATGGAAA-3'
M1	5'-GGACTGCAGCGTTAGACGCTT-3'
	5'-CATCCTGTTGTATATGAGGCCCAT-3'
NP	5'-GGGTGAGAATGGACGAAAAA-3'
	5'-TCCATCATTGCTTTTTGTGC-3'
Gapdh	5'-CTGGAGAAACCTGCCAAGTA-3'
	5'-AAGAGTGGGAGTTGCTGTTG-3'
